# Multicellular Spatial Programs Define the Histopathological Architecture of Meningioma

**DOI:** 10.64898/2026.06.16.732172

**Authors:** Danielle F. Miyagishima, Arman Afrasiyabi, Declan McGuone, E. Zeynep Erson-Omay, Kanat Yalcin, Yutaka Takeo, Phan Q. Duy, Batur Gultekin, Jacky Yeung, A. Gulhan Ercan-Sencicek, Octavian Henegariu, Mark W. Youngblood, Ketu Mishra-Gorur, Katsuhito Yasuno, Guilin Wang, Nenad Sestan, Roel G.W. Verhaak, Jennifer Moliterno, Tanyeri Barak, Murat Gunel

## Abstract

Tumors are often described by cell types or gradients, but the organizing units of tumor tissue remain unclear. Using meningiomas, which show marked morphologic diversity despite constrained and recurrent genetics, we identify reproducible multicellular spatial molecular programs (SMPs) characterized by recurring cell-type mixtures that combine in different proportions across tumors. We built a multi-omic atlas of 147 human meningiomas (1.6 million cells/spots), integrating scRNA-seq, Visium, CosMx-RNA, and CosMx-Protein. Across platforms, SMPs mapped onto canonical whorl–lobule architecture and defined a structured ecological landscape linking hypoxic, immune-evasive states to vascularized, matrix-remodeling, and mineralization-rich states. For translation, we developed MeningNet, a hybrid ConvNeXt–Vision Transformer that infers SMPs directly from hematoxylin-and-eosin sections. MeningNet generalized across an internal replication cohort and 465 external whole-slide images, recovering cross-platform inference and showing significant association with CNS-WHO grade. These findings establish meningioma architecture as a reproducible histopathological framework for inferring spatial molecular state from routine pathology.
