## Supplemental File # 5 for "Multicellular Spatial Programs Define the Histopathological Architecture of Meningioma"

### Sheet: MP_NMF_Corr
Variable 1	Variable 2	Pearson r	abs_r
nmf_c3_z	MP_11_score	0.925111	0.925111
nmf_c5_z	MP_1_score	0.652071	0.652071
nmf_c4_z	MP_8_score	-0.445054	0.445054
nmf_c4_z	MP_14_score	0.422598	0.422598
nmf_c6_z	MP_13_score	0.405674	0.405674
nmf_c4_z	MP_1_score	0.39588	0.39588
nmf_c2_z	MP_18_score	0.392752	0.392752
nmf_c2_z	MP_1_score	0.38262	0.38262
MP_1_score	MP_14_score	0.368411	0.368411
nmf_c1_z	MP_1_score	-0.363337	0.363337
nmf_c5_z	MP_14_score	0.352559	0.352559
MP_11_score	MP_8_score	0.3332	0.3332
MP_1_score	MP_12_score	-0.324907	0.324907
nmf_c1_z	nmf_c5_z	-0.322636	0.322636
nmf_c3_z	MP_8_score	0.311729	0.311729
MP_1_score	MP_18_score	0.300648	0.300648
nmf_c2_z	MP_12_score	-0.292338	0.292338
nmf_c2_z	MP_9_score	0.290632	0.290632
nmf_c4_z	MP_6_score	-0.284588	0.284588
nmf_c6_z	MP_12_score	0.27619	0.27619
nmf_c4_z	MP_16_score	-0.267086	0.267086
nmf_c4_z	MP_3_score	-0.265337	0.265337
nmf_c4_z	MP_5_score	-0.263097	0.263098
nmf_c5_z	MP_12_score	-0.258493	0.258493
MP_1_score	MP_17_score	-0.252956	0.252956
nmf_c4_z	MP_2_score	-0.240164	0.240164
nmf_c4_z	MP_17_score	-0.238013	0.238013
MP_1_score	MP_15_score	-0.236563	0.236563
nmf_c2_z	MP_8_score	0.235938	0.235938
nmf_c4_z	MP_4_score	-0.231702	0.231702
MP_1_score	MP_5_score	-0.221816	0.221816
MP_1_score	MP_3_score	-0.221646	0.221646
nmf_c4_z	MP_11_score	-0.220544	0.220544
MP_1_score	MP_16_score	-0.219814	0.219814
nmf_c4_z	MP_15_score	-0.213884	0.213884
nmf_c3_z	MP_12_score	-0.213624	0.213624
nmf_c4_z	MP_18_score	0.211268	0.211268
MP_1_score	MP_4_score	-0.208334	0.208334
MP_1_score	MP_6_score	-0.204418	0.204418
MP_12_score	MP_18_score	-0.200939	0.200939
nmf_c2_z	MP_15_score	-0.200872	0.200872
nmf_c3_z	MP_7_score	-0.192887	0.192887
nmf_c1_z	MP_15_score	0.191266	0.191266
nmf_c1_z	MP_3_score	0.190693	0.190693
MP_14_score	MP_18_score	0.185675	0.185675
nmf_c2_z	nmf_c6_z	-0.183667	0.183667
MP_14_score	MP_6_score	-0.18277	0.18277
MP_14_score	MP_16_score	-0.180081	0.180081
MP_14_score	MP_3_score	-0.17981	0.17981
nmf_c1_z	MP_5_score	0.179547	0.179547
nmf_c1_z	MP_16_score	0.179311	0.179311
MP_1_score	MP_2_score	-0.176958	0.176958
MP_14_score	MP_5_score	-0.176625	0.176625
MP_4_score	MP_5_score	0.176335	0.176335
MP_5_score	MP_6_score	0.175631	0.175631
nmf_c4_z	MP_7_score	0.174591	0.174591
MP_14_score	MP_4_score	-0.172355	0.172355
nmf_c2_z	MP_13_score	-0.172085	0.172085
MP_3_score	MP_5_score	0.16622	0.16622
nmf_c1_z	nmf_c3_z	-0.164099	0.164099
MP_17_score	MP_4_score	0.162402	0.162402
nmf_c2_z	MP_4_score	-0.161894	0.161894
nmf_c2_z	MP_5_score	-0.161842	0.161842
MP_17_score	MP_6_score	0.161087	0.161087
MP_17_score	MP_18_score	-0.159862	0.159862
nmf_c4_z	MP_12_score	-0.159123	0.159123
MP_18_score	MP_6_score	-0.157919	0.157919
nmf_c2_z	MP_17_score	-0.157286	0.157286
nmf_c6_z	MP_4_score	-0.155657	0.155657
nmf_c6_z	MP_8_score	0.155461	0.155461
MP_14_score	MP_17_score	-0.154845	0.154845
MP_4_score	MP_6_score	0.15456	0.15456
MP_3_score	MP_6_score	0.154408	0.154408
MP_11_score	MP_7_score	-0.152996	0.152996
MP_15_score	MP_5_score	0.152791	0.152791
MP_14_score	MP_15_score	-0.152774	0.152773
MP_16_score	MP_5_score	0.151688	0.151688
MP_10_score	MP_14_score	0.148562	0.148562
nmf_c1_z	MP_14_score	-0.147994	0.147994
MP_16_score	MP_4_score	0.147582	0.147582
nmf_c1_z	MP_2_score	0.147351	0.147351
nmf_c6_z	MP_1_score	-0.146974	0.146974
MP_3_score	MP_4_score	0.146856	0.146856
nmf_c3_z	MP_5_score	-0.146481	0.146481
MP_15_score	MP_4_score	0.146426	0.146426
nmf_c1_z	MP_12_score	0.145512	0.145512
nmf_c1_z	MP_4_score	0.145161	0.145161
MP_15_score	MP_6_score	0.144662	0.144662
MP_7_score	MP_8_score	-0.144597	0.144597
MP_15_score	MP_3_score	0.143971	0.143971
nmf_c2_z	MP_6_score	-0.143654	0.143654
MP_16_score	MP_6_score	0.142828	0.142828
MP_2_score	MP_6_score	0.141825	0.141825
MP_16_score	MP_3_score	0.141272	0.141272
nmf_c2_z	MP_11_score	-0.140901	0.140901
nmf_c1_z	MP_11_score	-0.140054	0.140054
MP_18_score	MP_9_score	0.139789	0.139789
MP_16_score	MP_17_score	0.136967	0.136967
MP_2_score	MP_5_score	0.135882	0.135882
nmf_c3_z	MP_4_score	-0.135546	0.135546
MP_2_score	MP_4_score	0.135331	0.135331
MP_14_score	MP_2_score	-0.133744	0.133744
MP_15_score	MP_16_score	0.133297	0.133297
MP_17_score	MP_5_score	0.13325	0.13325
nmf_c1_z	MP_6_score	0.131724	0.131724
MP_2_score	MP_3_score	0.131359	0.131359
MP_16_score	MP_2_score	0.130938	0.130938
nmf_c2_z	MP_7_score	-0.130552	0.130552
MP_18_score	MP_3_score	-0.130046	0.130046
nmf_c3_z	MP_3_score	-0.129246	0.129246
MP_1_score	MP_9_score	0.125957	0.125957
nmf_c2_z	MP_3_score	-0.125035	0.125035
MP_15_score	MP_18_score	-0.124681	0.124681
nmf_c3_z	MP_16_score	-0.123679	0.123679
MP_18_score	MP_5_score	-0.123191	0.123191
MP_11_score	MP_12_score	-0.122608	0.122608
nmf_c2_z	nmf_c4_z	-0.12158	0.12158
nmf_c3_z	MP_6_score	-0.121036	0.121036
MP_17_score	MP_3_score	0.119857	0.119857
nmf_c5_z	MP_3_score	-0.119505	0.119505
MP_15_score	MP_2_score	0.118693	0.118693
nmf_c1_z	MP_8_score	-0.118586	0.118586
MP_12_score	MP_5_score	0.117445	0.117445
nmf_c6_z	MP_14_score	0.116156	0.116156
MP_10_score	MP_13_score	0.116031	0.116031
MP_18_score	MP_4_score	-0.115404	0.115404
nmf_c6_z	MP_6_score	-0.11453	0.114529
MP_4_score	MP_9_score	-0.113952	0.113952
nmf_c2_z	nmf_c8_z	-0.11365	0.11365
MP_12_score	MP_3_score	0.113601	0.113601
nmf_c3_z	MP_2_score	-0.113075	0.113076
nmf_c1_z	MP_17_score	0.112468	0.112468
MP_16_score	MP_18_score	-0.112241	0.112241
nmf_c5_z	nmf_c6_z	-0.111757	0.111757
MP_12_score	MP_6_score	0.111441	0.111441
MP_17_score	MP_2_score	0.111249	0.111249
nmf_c6_z	MP_2_score	-0.108831	0.108831
MP_12_score	MP_15_score	0.107536	0.107536
nmf_c2_z	MP_10_score	-0.107452	0.107452
nmf_c5_z	MP_15_score	-0.107014	0.107014
nmf_c5_z	MP_17_score	-0.106944	0.106944
nmf_c2_z	MP_16_score	-0.106611	0.106611
nmf_c1_z	nmf_c2_z	-0.106419	0.106419
nmf_c5_z	MP_5_score	-0.104956	0.104956
nmf_c3_z	MP_15_score	-0.103307	0.103307
MP_1_score	MP_11_score	-0.103299	0.103299
nmf_c3_z	MP_10_score	0.102319	0.102319
nmf_c2_z	MP_2_score	-0.10123	0.10123
MP_18_score	MP_2_score	-0.0999749	0.0999749
nmf_c5_z	MP_16_score	-0.0992643	0.0992643
MP_5_score	MP_9_score	-0.0963449	0.0963449
nmf_c3_z	MP_17_score	-0.0953073	0.0953073
MP_6_score	MP_9_score	-0.0952677	0.0952677
MP_12_score	MP_14_score	-0.0924315	0.0924315
nmf_c1_z	MP_13_score	-0.0918424	0.0918424
MP_17_score	MP_9_score	-0.0914827	0.0914827
nmf_c1_z	nmf_c4_z	-0.0912719	0.0912719
MP_15_score	MP_9_score	-0.0909511	0.0909511
MP_12_score	MP_17_score	0.0908598	0.0908598
MP_2_score	MP_9_score	-0.0907705	0.0907705
nmf_c6_z	MP_16_score	-0.0904182	0.0904182
MP_15_score	MP_17_score	0.0903445	0.0903445
nmf_c5_z	MP_10_score	0.0891956	0.0891956
nmf_c4_z	MP_9_score	0.0883727	0.0883727
MP_15_score	MP_7_score	0.0883435	0.0883435
nmf_c5_z	MP_7_score	-0.0848771	0.0848771
MP_12_score	MP_16_score	0.0846493	0.0846493
MP_12_score	MP_4_score	0.083139	0.083139
nmf_c5_z	MP_9_score	-0.0826489	0.0826489
nmf_c5_z	MP_13_score	0.0825391	0.0825391
nmf_c1_z	MP_18_score	-0.0824888	0.0824888
MP_3_score	MP_9_score	-0.0818625	0.0818626
nmf_c4_z	nmf_c5_z	0.0818254	0.0818254
MP_10_score	MP_11_score	0.0797497	0.0797497
nmf_c3_z	nmf_c4_z	-0.0796075	0.0796075
MP_12_score	MP_2_score	0.0789434	0.0789434
nmf_c3_z	nmf_c5_z	0.0776268	0.0776268
MP_3_score	MP_7_score	0.0774519	0.0774519
MP_12_score	MP_9_score	-0.0768554	0.0768555
nmf_c2_z	nmf_c3_z	-0.0745106	0.0745106
nmf_c5_z	MP_8_score	0.0742027	0.0742027
nmf_c5_z	MP_4_score	-0.0715446	0.0715446
nmf_c4_z	nmf_c6_z	-0.0710842	0.0710842
nmf_c8_z	MP_1_score	-0.0709065	0.0709065
MP_16_score	MP_9_score	-0.0702552	0.0702552
nmf_c8_z	MP_17_score	0.069442	0.069442
nmf_c7_z	MP_13_score	-0.0660322	0.0660322
nmf_c4_z	MP_10_score	0.064089	0.064089
MP_11_score	MP_14_score	-0.0637755	0.0637755
nmf_c6_z	MP_10_score	0.0622884	0.0622884
nmf_c1_z	MP_7_score	0.060088	0.060088
nmf_c6_z	MP_9_score	0.0592611	0.0592611
nmf_c8_z	MP_14_score	0.0587179	0.0587179
MP_11_score	MP_5_score	-0.0586329	0.0586329
MP_11_score	MP_9_score	-0.0584205	0.0584205
nmf_c4_z	nmf_c8_z	-0.0568892	0.0568892
nmf_c1_z	MP_9_score	-0.0568609	0.0568609
MP_10_score	MP_18_score	0.0566516	0.0566516
nmf_c5_z	nmf_c7_z	-0.0564833	0.0564832
MP_13_score	MP_9_score	-0.0556228	0.0556228
nmf_c6_z	MP_7_score	-0.0552423	0.0552423
nmf_c6_z	MP_17_score	-0.054931	0.054931
nmf_c6_z	MP_15_score	-0.0546493	0.0546493
nmf_c5_z	MP_18_score	-0.0537524	0.0537524
nmf_c1_z	MP_10_score	-0.0535518	0.0535518
MP_4_score	MP_7_score	0.0531846	0.0531846
MP_11_score	MP_4_score	-0.0530923	0.0530923
MP_12_score	MP_13_score	-0.052498	0.052498
nmf_c8_z	MP_9_score	-0.0523732	0.0523732
nmf_c8_z	MP_2_score	0.0518699	0.0518699
nmf_c5_z	MP_11_score	0.0511393	0.0511393
MP_11_score	MP_18_score	-0.0493321	0.0493321
MP_17_score	MP_8_score	0.0489333	0.0489333
nmf_c8_z	MP_4_score	0.0489126	0.0489126
MP_11_score	MP_3_score	-0.0481137	0.0481137
nmf_c8_z	MP_12_score	0.0479633	0.0479633
MP_13_score	MP_8_score	0.0473375	0.0473375
nmf_c6_z	nmf_c8_z	-0.0470712	0.0470712
MP_11_score	MP_16_score	-0.0463275	0.0463275
nmf_c8_z	MP_16_score	0.0455283	0.0455283
nmf_c6_z	MP_11_score	-0.0441519	0.0441519
nmf_c4_z	MP_13_score	-0.0427983	0.0427983
nmf_c7_z	MP_7_score	-0.0421157	0.0421157
nmf_c7_z	MP_1_score	-0.0413787	0.0413787
MP_5_score	MP_7_score	0.0408902	0.0408902
nmf_c6_z	MP_3_score	-0.0405341	0.0405341
MP_12_score	MP_7_score	0.0402686	0.0402686
nmf_c8_z	MP_5_score	0.0396144	0.0396144
nmf_c7_z	MP_12_score	0.0393603	0.0393603
nmf_c2_z	nmf_c7_z	0.0387457	0.0387457
nmf_c2_z	nmf_c5_z	-0.0386652	0.0386652
nmf_c7_z	MP_15_score	-0.03774	0.03774
MP_11_score	MP_2_score	-0.0372541	0.0372541
MP_12_score	MP_8_score	-0.0366447	0.0366447
nmf_c8_z	MP_6_score	0.0365709	0.0365709
nmf_c5_z	MP_6_score	-0.0363438	0.0363438
MP_10_score	MP_16_score	-0.0362785	0.0362785
nmf_c6_z	MP_5_score	-0.0361279	0.0361279
nmf_c7_z	MP_18_score	0.0361249	0.0361249
nmf_c7_z	MP_5_score	-0.0358762	0.0358762
nmf_c8_z	MP_3_score	0.0355995	0.0355995
MP_10_score	MP_12_score	-0.0355134	0.0355134
MP_1_score	MP_10_score	0.034932	0.034932
MP_11_score	MP_6_score	-0.0342686	0.0342686
MP_7_score	MP_9_score	-0.0335728	0.0335728
nmf_c5_z	MP_2_score	-0.033501	0.033501
nmf_c8_z	MP_15_score	0.0334254	0.0334254
MP_4_score	MP_8_score	-0.0331627	0.0331627
MP_11_score	MP_17_score	-0.0330768	0.0330768
MP_13_score	MP_17_score	0.0329906	0.0329906
nmf_c3_z	MP_1_score	-0.0303725	0.0303726
nmf_c2_z	MP_14_score	-0.030102	0.030102
MP_10_score	MP_3_score	-0.0293379	0.0293379
MP_11_score	MP_15_score	-0.0291402	0.0291402
MP_2_score	MP_7_score	0.0280791	0.0280791
MP_10_score	MP_6_score	-0.0276101	0.0276101
MP_16_score	MP_7_score	0.027252	0.027252
nmf_c7_z	MP_6_score	-0.0272017	0.0272017
nmf_c7_z	MP_17_score	-0.0269279	0.0269279
nmf_c1_z	nmf_c6_z	-0.0263813	0.0263813
nmf_c8_z	MP_18_score	-0.0262123	0.0262123
nmf_c3_z	nmf_c6_z	-0.0250099	0.0250099
MP_10_score	MP_4_score	-0.024468	0.024468
nmf_c7_z	MP_2_score	-0.0244093	0.0244093
MP_13_score	MP_18_score	-0.0243992	0.0243992
nmf_c1_z	nmf_c8_z	-0.0239847	0.0239847
MP_16_score	MP_8_score	0.0237965	0.0237965
nmf_c7_z	MP_16_score	-0.0237693	0.0237692
nmf_c8_z	MP_8_score	-0.0234688	0.0234688
MP_6_score	MP_8_score	0.0234106	0.0234106
nmf_c7_z	MP_4_score	-0.0230979	0.0230979
nmf_c3_z	nmf_c8_z	-0.0226032	0.0226032
MP_14_score	MP_8_score	-0.0225784	0.0225784
MP_13_score	MP_5_score	0.0214955	0.0214955
MP_13_score	MP_14_score	-0.020786	0.020786
nmf_c8_z	MP_13_score	0.0205588	0.0205588
MP_6_score	MP_7_score	0.0205474	0.0205474
nmf_c7_z	MP_10_score	-0.0205107	0.0205107
nmf_c6_z	MP_18_score	-0.020257	0.020257
nmf_c7_z	MP_9_score	0.019601	0.019601
MP_1_score	MP_7_score	0.0193352	0.0193352
nmf_c8_z	MP_10_score	0.0191371	0.0191371
MP_10_score	MP_5_score	-0.0180635	0.0180635
MP_10_score	MP_2_score	-0.0178593	0.0178593
MP_13_score	MP_3_score	0.0176992	0.0176992
MP_18_score	MP_7_score	0.0167763	0.0167763
nmf_c3_z	MP_9_score	-0.0166345	0.0166345
nmf_c7_z	MP_3_score	0.0162699	0.0162699
MP_10_score	MP_9_score	-0.0148155	0.0148155
MP_5_score	MP_8_score	-0.0140684	0.0140684
nmf_c1_z	nmf_c7_z	-0.0139352	0.0139352
MP_11_score	MP_13_score	0.0132212	0.0132212
MP_18_score	MP_8_score	0.0129155	0.0129155
MP_1_score	MP_8_score	-0.0126174	0.0126174
nmf_c6_z	nmf_c7_z	0.0124307	0.0124307
MP_13_score	MP_2_score	-0.011403	0.011403
nmf_c4_z	nmf_c7_z	0.0107991	0.0107991
MP_10_score	MP_17_score	-0.0106432	0.0106432
nmf_c5_z	nmf_c8_z	0.0105878	0.0105878
MP_10_score	MP_8_score	0.0104524	0.0104524
nmf_c3_z	MP_14_score	0.00995648	0.00995648
nmf_c3_z	MP_18_score	0.0084681	0.0084681
MP_13_score	MP_7_score	-0.0077905	0.00779052
MP_2_score	MP_8_score	0.00751744	0.00751744
MP_10_score	MP_7_score	0.00738944	0.00738944
MP_13_score	MP_16_score	-0.0071785	0.00717849
MP_1_score	MP_13_score	-0.0063811	0.00638115
MP_8_score	MP_9_score	0.00595978	0.00595978
nmf_c7_z	nmf_c8_z	-0.0050907	0.00509073
MP_14_score	MP_9_score	0.00502707	0.00502707
MP_15_score	MP_8_score	-0.0045208	0.00452077
MP_3_score	MP_8_score	0.00440144	0.00440144
MP_10_score	MP_15_score	-0.0040028	0.00400285
MP_13_score	MP_15_score	0.00394115	0.00394115
MP_17_score	MP_7_score	0.00381124	0.00381124
nmf_c3_z	nmf_c7_z	0.00346849	0.00346849
nmf_c7_z	MP_11_score	-0.0030334	0.00303341
nmf_c3_z	MP_13_score	0.00265378	0.00265378
MP_13_score	MP_6_score	0.00237514	0.00237514
nmf_c7_z	MP_8_score	-0.0020586	0.00205857
MP_14_score	MP_7_score	-0.0017739	0.00177385
nmf_c8_z	MP_11_score	0.0017628	0.0017628
nmf_c8_z	MP_7_score	-0.0014942	0.00149423
MP_13_score	MP_4_score	-0.0001765	0.00017645
nmf_c7_z	MP_14_score	-0.0001456	0.00014565

### Sheet: Nano_NMF_Z_BySample
YaleID	NMF_1_score	NMF_2_score	NMF_3_score	NMF_4_score	NMF_5_score	NMF_6_score	NMF_7_score	NMF_8_score
YALE-NS-0467	0.403133	-0.990869	-0.324171	-0.437457	1.35257	0.703518	0.562452	0.706019
YALE-NS-0479	-1.21454	1.09412	-1.0704	1.91955	0.255778	-1.51533	-1.55474	-1.5396
YALE-NS-0522	0.184585	-0.925676	-0.92206	0.791923	-0.466187	0.590729	0.00657543	-0.0270206
YALE-NS-0543	0.341532	-0.869249	-0.676453	0.337206	-0.0329433	0.980231	0.47216	0.109686
YALE-NS-0560	1.03882	-1.0733	-0.485216	-0.321097	-0.326415	0.598565	1.11016	1.15291
YALE-NS-0565	1.89823	-1.75381	-0.800793	-0.789815	-1.06805	0.316312	1.79287	1.4644
YALE-NS-0566	0.483742	-0.213829	-0.0554735	-0.186309	0.866701	8.77589e-05	0.362719	0.677541
YALE-NS-0578	0.959513	-0.891515	-0.500652	0.568668	-0.344088	0.910252	1.13727	0.800401
YALE-NS-0590	-0.210105	0.0750459	0.226839	0.995699	0.037786	-1.24161	-0.443516	-0.516714
YALE-NS-0591	-0.454005	-0.282776	0.771518	0.450776	1.74667	-0.819012	-0.328151	-0.0709754
YALE-NS-0599	0.183548	-0.341707	1.3602	-0.778796	-0.0462734	-1.32198	0.113844	2.08988
YALE-NS-0602	-0.57539	-0.347838	1.16714	0.0390179	2.0558	-1.01959	-0.434536	-0.0326107
YALE-NS-0618	-0.85253	-0.000163694	-0.131919	1.67186	1.46034	-0.991815	-0.845128	-0.816073
YALE-NS-0629	0.667349	-1.51901	-0.763295	-0.513198	0.458878	-0.813045	0.560473	0.623488
YALE-NS-0631	-0.14652	0.414303	1.0651	-0.387402	-0.155825	-0.674386	-0.029013	-0.226391
YALE-NS-0632	1.95598	-1.55213	-0.800019	-0.460319	-1.07177	0.992359	1.88774	1.19768
YALE-NS-0640	0.758806	-0.97611	-0.69546	-0.712047	0.447248	0.914962	1.20161	0.835354
YALE-NS-0648	-0.0710656	-0.648444	-0.298814	1.40967	-0.27221	-0.819671	-0.175743	-0.617829
YALE-NS-0652	-0.232664	-0.367917	1.47759	-0.384245	1.78517	-1.10875	-0.127461	0.212269
YALE-NS-0661	1.39782	-1.55179	-1.0061	-0.441185	-1.32569	-0.118075	1.34101	1.07751
YALE-NS-0670	-0.828334	0.0945307	-0.641473	2.01921	0.558231	-0.229281	-1.09639	-1.3726
YALE-NS-0687	-0.93965	0.0764372	1.74995	0.298445	1.97673	0.236312	-0.817958	-0.613645
YALE-NS-0701	-2.32607	0.400563	-0.383484	3.19501	1.90999	-0.0255702	-1.99931	-2.93783
YALE-NS-0705	-1.57155	0.222522	0.885519	1.62044	2.50343	-0.188587	-1.55521	-1.03315
YALE-NS-0714	-0.228503	-0.606854	-0.62041	1.16213	0.0673032	0.678695	-0.262356	-0.718131
YALE-NS-0720	1.62838	-1.51516	-0.752708	-0.932034	-1.36249	0.740231	1.69605	1.38769
YALE-NS-0736	-1.17202	1.74318	0.705642	0.411137	0.370245	-0.593249	-1.17377	-1.14502
YALE-NS-0751	1.63182	-1.30716	-0.352234	-1.22924	-1.48963	0.983112	1.78946	1.40936
YALE-NS-0775	-0.865344	0.375727	-0.660674	1.53392	0.586869	0.333853	-0.929514	-0.965638
YALE-NS-0796	2.01711	-2.02803	-0.796858	-1.34946	-1.68889	-0.163138	1.56604	1.91975
YALE-NS-0798	0.477948	-0.980097	-0.93805	0.570627	-0.374473	3.00828	0.707693	0.13713
YALE-NS-0840	1.43237	-1.37685	-0.453598	-0.889445	-0.668278	2.11351	1.7699	1.45243
YALE-NS-0854	-1.43367	1.39881	3.65439	-0.479507	0.0738409	1.0753	-1.12665	-0.718479
YALE-NS-0856	-1.57889	0.0286806	-0.250349	2.77644	1.32404	-0.419218	-1.38303	-1.46306
YALE-NS-0869	-1.29226	-0.136094	0.920072	0.796406	2.13908	0.819074	-0.852075	-0.461017
YALE-NS-0934	-0.901241	1.12751	2.11639	-0.501721	1.15908	0.0317354	-0.892181	-0.802419
YALE-NS-0948	1.41984	-1.11226	-0.653575	-0.486532	-0.944636	0.89655	1.41811	0.698933
YALE-NS-0964	-1.27242	0.990294	-0.111648	1.09733	1.70114	0.211281	-1.19033	-1.51707
YALE-NS-1050	0.0218624	0.375446	-0.630422	1.10486	-0.389198	0.61104	-0.237041	-0.508864
YALE-0043	0.696089	-0.38931	-0.546917	-0.999139	-0.621147	0.941772	1.03266	0.974836
YALE-0050	0.837858	0.160939	0.00664473	-1.2474	-0.860765	-0.60734	0.68455	0.756025
YALE-0054	0.748362	-0.500146	-0.414849	-1.01493	-1.32721	1.02733	0.866021	1.13622
YALE-0057	-0.365753	0.692364	-0.333302	0.0530302	-0.224588	-0.911257	-0.642286	0.00347052
YALE-0067	-0.0307286	0.278958	0.871131	-0.387542	0.198566	-0.899001	0.205769	0.317221
YALE-0075	-0.399347	0.586019	1.09569	-0.113125	-0.66192	-0.569465	-0.458411	-0.0194615
YALE-0077	1.38	-1.17287	-0.101596	-1.58205	-1.05711	-1.53002	1.31468	1.52233
YALE-0078	1.98176	-1.84665	-0.72967	-1.62946	-1.5109	3.32601	2.33271	1.68417
YALE-0083	1.06139	0.269071	-0.263423	-0.835728	-0.784961	-0.513408	0.555658	0.815755
YALE-0086	-0.535159	1.65489	0.350267	-0.369858	0.189281	0.201075	-0.545408	-0.632322
YALE-0168	-1.04614	1.6615	-0.86751	0.500838	0.121343	-0.254462	-1.07003	-1.50218
YALE-0183	-0.745719	1.14444	-0.38804	-0.0466903	-0.189695	-0.634524	-0.856106	-0.634199
YALE-0238	-0.901304	0.967582	0.741534	-0.462452	0.186484	0.283932	-0.735076	-0.582992
YALE-0254	-1.31081	1.31586	-0.82016	0.234543	-0.638254	-0.675524	-1.26838	-1.37416
YALE-0255	-0.477568	1.0829	0.0634264	0.067379	0.707098	-0.76457	-0.531322	-0.477643
YALE-0263	-0.852901	1.24673	-1.01652	0.335117	0.221489	-0.381824	-0.702376	-0.978606
YALE-0276	0.524648	-0.375265	2.15838	-1.18313	-0.942867	-1.04818	0.480952	0.795161
YALE-0298	0.0837155	0.751027	1.23988	-0.915082	-0.23382	-0.816796	0.137014	0.341462
YALE-NS-0352	-1.08558	1.49017	-0.576152	0.951149	0.0759133	-0.074721	-1.24285	-1.38433
YALE-NS-0639	-0.91199	1.3103	0.224785	0.789945	0.494738	-0.463782	-1.39236	-1.3075
YALE-NS-0770	-0.557409	0.555773	0.671038	0.364205	-0.718579	-0.136177	-0.471973	-0.619501
YALE-NS-0814	-0.552954	1.30945	-0.813785	-0.338159	-0.218292	-1.13006	-0.809747	-0.495666
YALE-NS-0843	-0.52334	1.73542	-0.835552	-0.0793662	0.460879	-0.465232	-0.84423	-0.775898
YALE-NS-0908	0.162732	0.935286	-0.748904	-0.349243	-0.638932	-0.754984	-0.0026218	-0.016186
YALE-NS-0965	0.50237	-0.350956	1.73864	-0.984879	-0.555463	-1.10579	0.458311	0.737204
YALE-NS-1031	0.17754	0.711859	1.65454	-0.0942384	-0.523133	-1.60442	-0.179159	0.252187
YALE-NS-1052	0.115172	0.394124	-0.94821	-0.579284	-0.289073	0.527192	0.0966233	-0.0181944
YALE-NS-1093	1.06541	-0.942918	-0.70363	-0.0194059	-0.678929	0.218577	1.11297	1.01414
YALE-NS-1115	-0.467959	0.782391	-0.182932	0.263565	1.20147	-0.728948	-0.553136	-0.422
YALE-NS-1157	-0.220697	-0.326386	-0.178262	1.22984	0.60616	-0.473398	-0.35268	0.0504116
YALE-NS-1166	-0.662108	0.829261	2.7384	-0.41074	0.526334	-1.30935	-0.53421	-0.198573
YALE-0035	-0.443093	0.952849	-0.379372	-0.800451	-0.695011	1.81364	-0.0615846	-0.579669
YALE-0253	0.100146	-0.218801	-0.76674	-1.09421	-0.903306	1.46035	0.352874	-0.0208938
YALE-NS-0646	0.34122	-0.667312	-0.673738	-0.816239	-0.946938	0.412657	0.263002	0.482621
YALE-NS-0700	-0.408088	0.371205	-0.658898	-0.410556	-0.853666	1.49789	-0.264925	-0.340401
YALE-NS-1083	1.98462	-1.44831	-0.930229	-1.51676	-1.72508	0.459148	1.58306	1.64887

### Sheet: Protein_NMF_Z_BySample
YaleID	nmf_c1_z	nmf_c2_z	nmf_c3_z	nmf_c4_z	nmf_c5_z	nmf_c6_z	nmf_c7_z
YALE-0037	1.43584	0.281104	-0.194447	-0.826562	0.0769831	-1.3848	-0.112665
YALE-0041	0.741382	0.947238	0.507893	-0.600797	-1.37901	-0.580945	-0.424899
YALE-0072	1.13146	1.60434	-0.120996	-0.494622	-1.57528	-0.432193	0.488348
YALE-0073	-0.118063	-0.64343	0.992979	-0.852127	-0.549519	0.52397	1.48866
YALE-0076	1.50979	0.31938	-0.443262	-0.962813	0.832338	-0.294493	-1.53635
YALE-0080	1.26182	-0.378772	0.111205	-1.01588	0.179457	-0.989299	-0.756747
YALE-0081	0.493083	0.441142	0.271561	-0.901499	0.904614	-0.892894	0.615231
YALE-0082	1.30402	0.40379	0.139653	-0.91093	-0.949515	-0.275595	-0.0916199
YALE-0091	0.158545	0.691463	-0.0415666	-0.425765	-0.425548	0.234687	1.37578
YALE-0133	-0.677423	-0.923396	0.375842	-0.487656	2.18128	0.138812	0.842521
YALE-0137	-0.0876669	-0.531625	-0.777363	-0.314577	2.77615	-0.240552	1.21127
YALE-0149	-0.786009	-0.680162	0.521696	-0.487563	2.27305	-0.688087	0.451357
YALE-0161	-0.111242	0.324399	0.318318	-0.752955	1.11261	0.568253	0.536376
YALE-0187	-1.26632	-1.12681	1.24473	-0.986926	1.89981	2.13356	0.415547
YALE-0197	0.0876973	-0.474627	0.261137	-0.663998	0.395107	0.416684	0.797942
YALE-0200	-0.264132	-1.51652	1.30081	-1.0682	0.217184	1.23208	0.099348
YALE-0209	0.53678	-0.724075	0.681188	-0.88438	0.533842	-0.207599	-0.836235
YALE-0210	1.46256	-0.342656	0.026996	-0.87872	-0.54073	-0.967046	-0.901251
YALE-0227	0.749122	1.04764	-0.452092	-0.240021	-0.170401	-1.90449	0.734829
YALE-0231	1.39458	1.28824	-1.02953	-0.377654	-0.253885	-1.01318	0.217361
YALE-0237	0.428733	1.21424	-0.624446	-0.528603	0.764217	-0.374836	0.754626
YALE-0268	1.79027	0.548445	-1.13628	-0.876989	1.32135	-1.02189	0.000402846
YALE-0273	0.561374	1.44331	-0.220837	-0.248821	-0.611519	-1.06619	0.648794
YALE-0274	1.41177	0.309385	-0.173071	-0.850172	0.0524964	-1.7404	-0.488349
YALE-0297	-1.30955	-0.277924	2.34674	-1.09923	-0.810495	1.88073	0.1996
YALE-0299	1.2345	0.356378	-0.528978	-0.907346	0.912924	-0.79791	0.276086
YALE-NS-0265	0.561917	0.464832	-0.139201	-0.514808	0.270476	-1.48457	0.497263
YALE-NS-0286	0.791179	0.801445	-0.517484	-0.709789	0.742255	-0.115823	0.794202
YALE-NS-0335	0.0288355	2.27511	0.108342	-0.720499	-0.640184	-0.195714	0.974112
YALE-NS-0390	0.94466	0.573543	-1.2297	-0.0233866	0.202961	-0.022261	1.10266
YALE-NS-0397	-0.072166	1.22587	-0.367038	-0.398774	0.602284	-0.62539	2.08542
YALE-NS-0421	1.10743	1.03002	-0.430784	-0.447389	-1.0079	-1.01227	0.988641
YALE-NS-0422	2.03861	0.260438	-1.32468	-0.553162	-0.0208016	-0.556673	-0.0945165
YALE-NS-0426	0.399005	-0.525762	0.540267	-0.828247	0.0664032	-0.549732	0.170334
YALE-NS-0433	-1.48786	-0.289128	1.97579	-0.776374	-0.303352	1.61876	1.59955
YALE-NS-0467	-0.453756	0.330707	0.288219	-0.504134	0.781283	0.521063	2.17357
YALE-NS-0479	1.91709	-0.000397039	-0.696403	-0.704576	0.0711864	-1.64336	-0.196443
YALE-NS-0522	-0.0562775	-0.287128	0.862892	-0.97069	-0.00244329	0.728755	-0.0199808
YALE-NS-0543	0.361106	0.966463	-0.0862292	-0.663	0.32257	-0.18007	0.589337
YALE-NS-0560	-0.158216	0.332359	0.128316	-0.54639	-0.416944	0.699669	2.31979
YALE-NS-0565	-0.807278	-0.331073	1.53692	-0.475608	-1.2967	0.278695	0.627379
YALE-NS-0566	-0.709732	0.0582626	0.826525	-0.332265	-0.177219	0.159621	1.16438
YALE-NS-0578	-0.860082	-0.472906	1.16559	-0.556597	-0.334187	0.358	1.69009
YALE-NS-0590	1.57085	1.20439	-0.62024	-0.541879	-0.860104	-0.672126	-0.550294
YALE-NS-0591	0.719927	0.924147	-0.540939	-0.573857	1.26486	-1.51586	0.74376
YALE-NS-0599	0.138141	2.26557	-0.216878	-0.322306	-0.515649	1.69623	0.0133038
YALE-NS-0602	0.805782	1.42599	0.20973	-0.561584	-1.04995	-2.07626	0.318643
YALE-NS-0618	1.2823	0.335712	-1.44853	-0.547985	2.6773	-1.38397	0.427103
YALE-NS-0629	0.396506	-0.518022	-0.913702	-0.0542928	1.1723	0.749384	0.899588
YALE-NS-0631	0.945701	0.811425	-0.729758	-0.306935	-0.102974	0.36518	0.545488
YALE-NS-0632	-1.10876	-0.973267	2.63102	-0.84199	-0.691917	0.344737	-0.417914
YALE-NS-0640	0.251831	-0.226695	-0.107225	-0.193339	-0.324793	0.552036	1.58212
YALE-NS-0648	0.642214	-0.116703	0.279072	-0.718779	0.0310215	-1.18272	-0.571235
YALE-NS-0652	1.12222	2.11333	-0.985883	-0.308059	-0.686194	-0.987861	1.0237
YALE-NS-0655	1.10224	-0.730437	-0.775714	-0.218316	-0.175059	0.211751	1.39187
YALE-NS-0656	-0.603244	-1.25057	2.33566	-1.11205	-0.355365	-0.489108	-0.633071
YALE-NS-0659	1.26133	1.78408	-0.615058	-0.564804	-1.33807	-0.174785	0.508465
YALE-NS-0661	-0.237494	-0.802857	1.81948	-0.974514	-0.973754	0.381539	0.162739
YALE-NS-0669	-0.343532	-0.578442	-0.437182	-0.533606	0.896945	1.5861	1.21407
YALE-NS-0670	1.31472	-0.306537	-0.861008	-0.734291	1.66834	-0.237631	-0.7702
YALE-NS-0687	0.532411	1.17276	-0.446089	-0.58104	0.0926601	-0.445926	1.25201
YALE-NS-0701	1.24086	0.31633	-0.766652	-0.642023	0.49073	-1.08772	0.214654
YALE-NS-0705	1.0087	0.522301	-0.605983	-0.629988	1.04847	-2.07316	0.49153
YALE-NS-0714	1.42902	-0.265306	-0.188181	-0.992875	0.0612313	-0.168617	-0.651006
YALE-NS-0720	-1.11273	-0.450527	2.32985	-1.0012	-1.09471	-0.470492	1.20904
YALE-NS-0736	1.25207	0.422242	-0.365991	-0.651367	-0.30906	-0.383916	-0.638831
YALE-NS-0751	-1.42678	0.485154	1.96422	-0.808051	-0.683462	0.78748	0.937524
YALE-NS-0775	1.0316	-0.435231	-0.00370349	-0.772908	-0.571001	-0.521445	0.344823
YALE-NS-0796	-1.21318	-1.29618	1.92791	-1.22429	1.36891	0.208226	-0.780604
YALE-NS-0798	0.0191539	-0.998005	0.648314	-0.962254	0.523502	1.97708	0.159772
YALE-NS-0840	-1.53319	-0.390115	1.78975	-0.52018	-0.751166	0.386722	1.81809
YALE-NS-0854	0.52373	1.27118	-0.167875	-0.673553	-0.0795949	0.0924579	-0.0120294
YALE-NS-0856	1.01917	-0.100164	0.0771353	-0.701852	-0.519178	-0.777182	-0.207593
YALE-NS-0869	0.58921	0.030452	0.144369	-0.906696	-0.0629015	-1.46573	1.16908
YALE-NS-0934	0.866031	1.38007	-0.745367	-0.435937	-0.443844	-0.415446	0.570658
YALE-NS-0948	-2.21717	-1.63795	2.11685	-0.961745	1.2449	1.67798	-0.148186
YALE-NS-0964	1.10364	-0.182272	-0.225025	-0.732303	-0.322235	-1.5928	0.710524
YALE-NS-0997	-1.41262	0.7591	0.667214	-0.539495	1.17438	-0.20245	2.22652
YALE-NS-1050	-0.127826	-0.901027	0.949016	-0.609585	-0.706738	-0.110715	1.38547
YALE-0043	-0.478568	-0.718604	-0.638534	1.5509	-0.56592	0.689577	-0.538351
YALE-0050	-0.669207	-0.664265	-0.182052	1.14298	0.669659	-0.625071	-1.74629
YALE-0054	-1.72513	-0.425977	0.250508	1.01564	1.36695	1.05334	-1.21391
YALE-0057	-0.424561	2.51	-1.6022	1.61897	-0.793762	1.21523	-0.887866
YALE-0067	-0.894334	2.4961	-0.742241	1.64769	-1.1192	-0.797183	-0.887405
YALE-0075	-0.8536	0.422976	-0.27916	1.4571	-0.481179	0.977776	-1.66412
YALE-0077	-0.700178	0.838512	-0.907111	1.62567	-0.443366	0.914334	-1.51149
YALE-0078	-0.780157	0.985722	-0.831188	1.81141	-0.877516	0.259669	-0.73138
YALE-0083	-2.43341	-1.22359	1.87283	0.708022	0.0969558	0.346218	-0.678731
YALE-0086	0.187343	-0.397113	-1.56907	1.95322	-0.691489	0.454562	-0.997814
YALE-0168	0.121471	-0.974938	-0.947719	1.5545	-0.552299	-0.207677	-1.35644
YALE-0183	0.209997	-0.923177	-0.974568	0.897835	0.0266373	0.0973242	0.0153438
YALE-0238	-0.491512	-0.442833	-0.728412	0.633041	1.6503	0.0416373	-0.555897
YALE-0254	-0.225714	-0.86634	-0.583569	1.47074	-0.504468	-0.933283	-1.00668
YALE-0255	-0.535433	-0.313096	-1.35174	1.6856	0.515982	0.992261	-0.474279
YALE-0263	-0.0945718	-0.757946	-1.38791	1.35362	0.997263	-0.0861021	-0.326751
YALE-0276	-0.516841	1.48597	-0.929039	1.73413	-1.24558	1.61053	-1.61703
YALE-0298	-0.89625	0.852043	-0.639001	1.68749	-0.540695	1.38458	-1.17079
YALE-NS-0352	-0.288766	-1.38483	-0.877151	1.81219	-0.0575774	-0.811854	-0.453441
YALE-NS-0639	-1.19687	-0.195129	0.201308	1.47364	-1.58726	1.58498	-0.556621
YALE-NS-0770	-1.16734	-0.471502	-0.571822	0.653626	2.27433	-1.14683	-0.478064
YALE-NS-0814	-0.15342	-1.07883	-1.23901	0.953559	1.9252	-1.33972	0.112869
YALE-NS-0843	0.625018	-1.1972	-1.03909	1.40578	-0.935194	0.186103	-0.980483
YALE-NS-0908	-1.86869	-1.29648	1.34825	1.6598	-1.81424	0.370021	-0.653125
YALE-NS-0965	-0.241812	0.775505	-0.693399	1.42355	-0.954886	0.429508	-1.69085
YALE-NS-1031	-0.648788	1.43007	-0.992951	2.23573	-1.24516	-0.503688	-1.82179
YALE-NS-1052	-0.343504	-1.78109	-0.0472622	1.2677	-0.974007	0.691441	-0.549467
YALE-NS-1078	-1.46235	-0.104218	0.80082	1.41473	-1.53175	1.78099	-1.19057
YALE-NS-1093	-2.24581	-1.43122	1.83113	1.26081	-1.10724	1.78632	-1.21603
YALE-NS-1115	-0.242415	-1.09666	-0.0215771	1.45268	-1.33899	1.20493	-1.94695
YALE-NS-1157	-0.547812	-0.982773	0.174717	1.33894	-1.2848	0.0585742	-1.27448
YALE-NS-1166	-0.219389	1.22414	-0.982063	1.71182	-1.31924	0.665302	-2.04124
YALE-0035	-1.04072	-0.902433	-0.057959	1.28767	-0.0693565	1.31901	-0.673023
YALE-0038	-0.320235	-1.30949	-0.963038	0.499374	2.47294	-0.953173	-0.55359
YALE-0253	0.0650675	-0.830247	-0.923104	1.34741	-0.729746	0.735411	-0.891487
YALE-NS-0341	-1.41251	-0.976813	2.70989	-1.11268	0.479408	0.142715	-1.573
YALE-NS-0418	-0.271512	-0.699473	-0.850883	1.20731	-0.182967	0.038018	-0.324982
YALE-NS-0646	-0.516818	-1.48053	-0.442143	0.868483	0.63652	-0.715898	-0.697631
YALE-NS-0700	-1.1444	-1.83345	-0.048216	1.22493	0.338089	2.79918	-0.806032
YALE-NS-1083	-1.60649	-1.33786	0.731912	0.890826	0.372654	1.47491	-0.801496

### Sheet: Dominant_MP_BySample
YaleID	dataset	Grade	MP_1_score	MP_2_score	MP_3_score	MP_4_score	MP_5_score	MP_6_score	MP_7_score	MP_8_score	MP_9_score	MP_10_score	MP_11_score	MP_12_score	MP_13_score	MP_14_score	MP_15_score	MP_16_score	MP_17_score	MP_18_score
YALE-NS-0467	Nanostring	1	0.0435909	0.0557842	0.0565463	0.0722451	0.0544124	0.0695016	0.0595946	0.046182	0.0217955	0.0454199	0.0294162	0.0723975	0.0266728	0.187319	0.0650815	0.0611187	0.0312452	0.00167657
YALE-NS-0479	Nanostring	1	0.147407	0.0474183	0.0506966	0.0447254	0.0442571	0.0593607	0.0735277	0.0197869	0.157593	0.0465988	0.0271631	0.00280998	0.0491746	0.0609999	0.0628732	0.0421496	0.0166257	0.0468329
YALE-NS-0522	Nanostring	1	0.0208524	0.0503018	0.0424364	0.0557893	0.0402414	0.0539601	0.137918	0.0159137	0.0243278	0.0513993	0.0157307	0.0534114	0.177611	0.127309	0.0539601	0.0503018	0.0182916	0.0102433
YALE-NS-0543	Nanostring	1	0.0732071	0.06965	0.0624211	0.0748135	0.065634	0.048996	0.0709122	0.0259323	0.0322433	0.0481928	0.0246701	0.113253	0.0721744	0.0478485	0.0748135	0.0641423	0.027424	0.00367183
YALE-NS-0560	Nanostring	1	0.0112633	0.0722983	0.0484018	0.0872146	0.0694064	0.0966514	0.0846271	0.0407915	0.034551	0.0482496	0.0226788	0.132268	0.0179604	0.0377473	0.0710807	0.0616438	0.057382	0.00578387
YALE-NS-0565	Nanostring	1	0.00116925	0.0631394	0.0701549	0.0643087	0.0672318	0.0751242	0.0570009	0.0195849	0.0152002	0.0219234	0.00116925	0.348728	0.0152002	0.00760012	0.0806782	0.0608009	0.0301082	0.000876937
YALE-NS-0566	Nanostring	1	0.0570325	0.0449898	0.051352	0.0581686	0.0522608	0.0674847	0.0468075	0.0309021	0.0365826	0.118609	0.0338559	0.127925	0.034992	0.0817996	0.0465803	0.0545331	0.045217	0.0109066
YALE-NS-0578	Nanostring	1	0.0105835	0.0477689	0.0494851	0.0717963	0.0572082	0.0800915	0.0935355	0.0354691	0.0377574	0.0260297	0.020881	0.183066	0.0257437	0.0818078	0.0497712	0.0520595	0.0446224	0.0323227
YALE-NS-0590	Nanostring	1	0.0629921	0.060938	0.0445053	0.0472441	0.0578569	0.0657309	0.0958576	0.0184868	0.0174598	0.0623074	0.0869565	0.00273879	0.0581992	0.0133516	0.0472441	0.0465594	0.015748	0.195823
YALE-NS-0591	Nanostring	1	0.247125	0.0606802	0.0411059	0.0557866	0.0499144	0.0702227	0.0398826	0.035723	0.0249572	0.034255	0.133105	0.0190849	0.0237338	0.0305848	0.0592121	0.049425	0.022021	0.00318082
YALE-NS-0599	Nanostring	1	0.0145371	0.0714104	0.0737057	0.0752359	0.06886	0.0474369	0.0147921	0.0494772	0.0114767	0.0163224	0.119867	0.00127518	0.0385106	0.238205	0.0657995	0.0742158	0.0142821	0.00459067
YALE-NS-0602	Nanostring	1	0.115488	0.0745893	0.0717399	0.0687228	0.0648676	0.0844787	0.0363728	0.0368756	0.0199464	0.0331881	0.15052	0.00184378	0.0251425	0.0491116	0.0745893	0.0707342	0.0154207	0.00636943
YALE-NS-0618	Nanostring	1	0.247124	0.0526316	0.0331126	0.0352039	0.0404322	0.0345068	0.0571628	0.0216103	0.0798188	0.0840014	0.081213	0.0188219	0.0494946	0.0487975	0.0474033	0.045312	0.0167306	0.00662252
YALE-NS-0629	Nanostring	1	0.010251	0.0983264	0.0803347	0.105649	0.0780335	0.114226	0.0970711	0.041841	0.0297071	0.0401674	0.0192469	0.0451883	0.0119247	0.00899582	0.0866109	0.0899582	0.033682	0.00878661
YALE-NS-0631	Nanostring	1	0.0407438	0.07313	0.0637275	0.0649812	0.0566235	0.0325951	0.0426243	0.065817	0.0532804	0.0382365	0.149603	0.00919348	0.0236105	0.00543251	0.0662349	0.0683243	0.0125366	0.133305
YALE-NS-0632	Nanostring	1	0.0106383	0.0343327	0.0265957	0.0415861	0.0411025	0.0483559	0.0498066	0.0125725	0.0188588	0.0212766	0.00918762	0.498549	0.0314313	0.040619	0.0333656	0.0251451	0.0546422	0.00193424
YALE-NS-0640	Nanostring	1	0.0258982	0.0871786	0.0709466	0.0933795	0.0751413	0.0997629	0.0488784	0.0359292	0.0244392	0.0530731	0.0091191	0.13861	0.0284516	0.0226154	0.0767828	0.0738647	0.0342878	0.00164144
YALE-NS-0648	Nanostring	1	0.0373677	0.0654762	0.0658069	0.078869	0.0656415	0.0745701	0.102679	0.0165344	0.0656415	0.0666336	0.0578704	0.0162037	0.0539021	0.0510913	0.0628307	0.0729167	0.0271164	0.0188492
YALE-NS-0652	Nanostring	1	0.178447	0.0684991	0.0584642	0.052356	0.0615183	0.0663176	0.0279232	0.0322862	0.0222513	0.0410122	0.195462	0.00065445	0.0442845	0.0052356	0.0658813	0.0665358	0.0113438	0.00152705
YALE-NS-0661	Nanostring	1	0.000472441	0.0661417	0.0655118	0.0793701	0.0748031	0.0900787	0.0776378	0.0267717	0.0283465	0.0524409	0.00204724	0.13685	0.0182677	0.084252	0.0793701	0.0667717	0.0488189	0.00204724
YALE-NS-0670	Nanostring	1	0.1514	0.0362438	0.0397035	0.0459638	0.0448105	0.0680395	0.132619	0.0062603	0.0482702	0.0294893	0.0566722	0.00181219	0.197858	0.0304778	0.0425041	0.04514	0.0110379	0.0116969
YALE-NS-0687	Nanostring	1	0.175985	0.0268972	0.0215178	0.0332373	0.0236311	0.0351585	0.023439	0.0495677	0.0144092	0.0493756	0.218636	0.0920269	0.0401537	0.132565	0.0236311	0.0251681	0.0105668	0.00403458
YALE-NS-0701	Nanostring	1	0.287733	0.0238667	0.0157333	0.0172	0.0194667	0.0132	0.0464	0.00746667	0.109067	0.0553333	0.0968	0.0173333	0.0522667	0.176533	0.0209333	0.0201333	0.00226667	0.0182667
YALE-NS-0705	Nanostring	1	0.274946	0.024716	0.0156586	0.0248695	0.0165797	0.0239484	0.0411422	0.0136629	0.0357691	0.029475	0.196807	0.0211851	0.0176543	0.207092	0.0194965	0.0144305	0.00844335	0.0141234
YALE-NS-0714	Nanostring	1	0.064663	0.0438297	0.0462204	0.0565801	0.0548725	0.0349499	0.134563	0.0135474	0.0406421	0.0864071	0.0357468	0.0728597	0.136612	0.0286885	0.0596539	0.0523679	0.0150273	0.0227687
YALE-NS-0720	Nanostring	1	0	0.0648285	0.0687674	0.0774659	0.081569	0.0646644	0.0663056	0.0303627	0.0226489	0.0288856	0.000164123	0.29657	0.00689316	0.0129657	0.0704087	0.0599048	0.0423437	0.00525193
YALE-NS-0736	Nanostring	1	0.132876	0.0377771	0.0268378	0.030776	0.0281505	0.0201284	0.0218786	0.0918903	0.0525088	0.0453617	0.145858	0.00131272	0.0619895	0.122229	0.030776	0.0351517	0.0719078	0.0425904
YALE-NS-0751	Nanostring	1	0	0.0275746	0.0500844	0.0613393	0.0675295	0.0433315	0.0427687	0.033202	0.0196961	0.0275746	0.0292628	0.404052	0.00337648	0.0140687	0.0596511	0.0472707	0.0382667	0.030951
YALE-NS-0775	Nanostring	1	0.162025	0.0274262	0.0267932	0.0333333	0.0263713	0.0227848	0.0611814	0.0187764	0.078903	0.0295359	0.0516878	0.137975	0.1	0.122363	0.0278481	0.0267932	0.0122363	0.0339662
YALE-NS-0796	Nanostring	1	0	0.0768061	0.0593156	0.0844106	0.0897338	0.10038	0.0410646	0.0288973	0.0114068	0.018251	0.00684411	0.104183	0.0288973	0.00760456	0.0692015	0.0669202	0.203802	0.00228137
YALE-NS-0798	Nanostring	1	0.0135017	0.0287456	0.0243902	0.0400697	0.0307056	0.03027	0.0958188	0.0169861	0.0313589	0.0411585	0.0158972	0.335584	0.156794	0.0507404	0.0226481	0.021777	0.0280923	0.0154617
YALE-NS-0840	Nanostring	1	0.00384388	0.0357776	0.050414	0.0486399	0.0532229	0.0379953	0.0384388	0.0246895	0.015819	0.0227676	0.00310467	0.510497	0.00517445	0.0356298	0.0446481	0.0399172	0.0272028	0.00221762
YALE-NS-0854	Nanostring	1	0.0451249	0.010744	0.0116841	0.014773	0.0124899	0.0116841	0.010744	0.146656	0.047408	0.0155788	0.390948	0.10368	0.0507655	0.0619124	0.0151759	0.00926672	0.00765512	0.0337094
YALE-NS-0856	Nanostring	1	0.173218	0.0182434	0.0154222	0.0220049	0.0157984	0.0120369	0.0701523	0.00507805	0.0285875	0.0929095	0.0919692	0.00733496	0.0534136	0.310702	0.0188076	0.0174911	0.00451382	0.0423171
YALE-NS-0869	Nanostring	1	0.104401	0.0158501	0.0091695	0.0218758	0.0133613	0.0175531	0.0235787	0.017946	0.0213518	0.0441446	0.157323	0.12405	0.0197799	0.373592	0.0158501	0.0115274	0.00628766	0.00235787
YALE-NS-0934	Nanostring	1	0.127924	0.0385546	0.0371028	0.0222617	0.0322633	0.0550089	0.0183901	0.252944	0.0300048	0.0209711	0.203581	0.0138732	0.0480723	0.0235522	0.0282304	0.0341991	0.00854977	0.00451686
YALE-NS-0948	Nanostring	1	0.00372936	0.045285	0.0836441	0.054342	0.0799148	0.0783165	0.0756526	0.0234417	0.0287693	0.0213106	0.00106553	0.257326	0.0330314	0.0239744	0.0783165	0.0602025	0.0415557	0.0101225
YALE-NS-0964	Nanostring	1	0.313344	0.0221865	0.0151125	0.0149518	0.0212219	0.0223473	0.028135	0.0311897	0.0448553	0.0762058	0.0628617	0.15209	0.0360129	0.116881	0.00868167	0.0154341	0.00836013	0.0101286
YALE-NS-1050	Nanostring	1	0.0373491	0.027898	0.0486222	0.0363243	0.0425871	0.0244819	0.117855	0.0206103	0.0506718	0.0652471	0.0230016	0.173195	0.0456616	0.173537	0.0412207	0.029606	0.0128672	0.0292644
YALE-0043	Nanostring	2	0.0148185	0.0723635	0.0649543	0.0832304	0.0693999	0.0607557	0.0434675	0.0469252	0.0365522	0.0266733	0.0281551	0.121758	0.0298839	0.0182761	0.0592739	0.0740924	0.0343295	0.11509
YALE-0050	Nanostring	2	0.00175924	0.0992712	0.0819301	0.077909	0.104549	0.0756471	0.0500126	0.071626	0.0459915	0.0289017	0.0585574	0.00728826	0.0218648	0	0.11812	0.0987685	0.0447349	0.0130686
YALE-0054	Nanostring	2	0	0.0413746	0.0530973	0.0382715	0.0490748	0.0657396	0.037467	0.019538	0.0256292	0.195265	0.0101138	0.191357	0.0189633	0.0290771	0.0436731	0.0399954	0.139064	0.00229859
YALE-0057	Nanostring	2	0.037514	0.037514	0.0851064	0.0403135	0.0380739	0.0464726	0.0464726	0.0666293	0.0391937	0.0464726	0.0487122	0.0139978	0.0201568	0.282195	0.0442329	0.0475924	0.0167973	0.0425532
YALE-0067	Nanostring	2	0.0972122	0.0762675	0.0845009	0.104868	0.0751119	0.10819	0.020078	0.036256	0.0429005	0.0177669	0.102412	0.00346671	0.0261447	0.0053445	0.0767009	0.0996678	0.0125668	0.0105446
YALE-0075	Nanostring	2	0.0081781	0.0524761	0.0486143	0.0629259	0.0533848	0.0340754	0.0290777	0.0372558	0.0363471	0.0179464	0.125625	0.0202181	0.0168105	0.107678	0.0467969	0.0504316	0.0570195	0.195139
YALE-0077	Nanostring	2	0.00245399	0.105521	0.0877301	0.112883	0.109202	0.157669	0.0411043	0.0331288	0.0214724	0.0263804	0.0282209	0.0153374	0.0263804	0.000613497	0.100613	0.0993865	0.0306748	0.00122699
YALE-0078	Nanostring	2	0	0.0241071	0.0267857	0.0357143	0.0330357	0.0276786	0.0330357	0.0151786	0.00535714	0.00982143	0.00446429	0.719643	0.000892857	0.00357143	0.0303571	0.0196429	0.0107143	0
YALE-0083	Nanostring	2	0.00698812	0.0656883	0.0677848	0.0545073	0.0719776	0.118798	0.0440252	0.0747729	0.0328442	0.0104822	0.0237596	0.0810622	0.00908456	0.00209644	0.104822	0.0922432	0.126485	0.0125786
YALE-0086	Nanostring	2	0.0244704	0.0427319	0.0346969	0.0456538	0.0409058	0.0500365	0.0346969	0.16691	0.0241052	0.0551497	0.0788897	0.00438276	0.00766983	0.00584368	0.0343316	0.0420015	0.00693937	0.300584
YALE-0168	Nanostring	2	0.0421504	0.046946	0.0393741	0.0388693	0.0479556	0.0312973	0.0547703	0.0310449	0.0820293	0.0159011	0.0320545	0.0126199	0.0307925	0.0754669	0.0330641	0.0459364	0.0138819	0.325846
YALE-0183	Nanostring	2	0.0329571	0.0455982	0.0225734	0.0510158	0.0370203	0.0410835	0.0564334	0.0808126	0.244244	0.0302483	0.0975169	0.0216704	0.0297968	0.104289	0.0397291	0.0316027	0.0112867	0.0221219
YALE-0238	Nanostring	2	0.0620557	0.0311239	0.0213256	0.0284342	0.0307397	0.0334294	0.0384246	0.148895	0.0883766	0.045341	0.160423	0.0320845	0.0293948	0.130451	0.032853	0.0324688	0.0334294	0.0207493
YALE-0254	Nanostring	2	0.0133833	0.0468951	0.0428266	0.0422912	0.0358672	0.0246253	0.0549251	0.0376874	0.122163	0.0200214	0.0440043	0.0190578	0.0236617	0.169807	0.0308351	0.0478587	0.0168094	0.207281
YALE-0255	Nanostring	2	0.144629	0.0832073	0.073525	0.0523449	0.0744327	0.122542	0.0260212	0.0426626	0.0541604	0.0357035	0.0780635	0.00272315	0.0314675	0.00151286	0.0260212	0.0783661	0.0102874	0.0623298
YALE-0263	Nanostring	2	0.0269263	0.0637945	0.0683513	0.0905137	0.0600663	0.0327258	0.0310688	0.024855	0.0379039	0.0236123	0.0163629	0.00227838	0.0275476	0.0836785	0.0207125	0.076222	0.00787075	0.30551
YALE-0276	Nanostring	2	0.00787845	0.0613393	0.0624648	0.0624648	0.0568374	0.035453	0.0196961	0.0512099	0.0112549	0.0168824	0.202026	0.00225098	0.0185706	0.000562746	0.0692178	0.0658413	0.0180079	0.238042
YALE-0298	Nanostring	2	0.0693903	0.0675426	0.0544036	0.0546089	0.0525559	0.0663108	0.0201191	0.0856087	0.0420858	0.0188873	0.177992	0.00123178	0.042907	0.00287415	0.0675426	0.0702115	0.0884829	0.0172449
YALE-NS-0352	Nanostring	2	0.0342782	0.0325203	0.023731	0.0386728	0.0268073	0.018018	0.0402109	0.0162602	0.087673	0.00988794	0.0432872	0.0413096	0.0327401	0.108767	0.0243902	0.0373544	0.0142826	0.369809
YALE-NS-0639	Nanostring	2	0.186842	0.0622143	0.0320016	0.0357782	0.0298151	0.0532697	0.0373683	0.039356	0.0544623	0.0842775	0.089843	0.00795071	0.0960048	0.0457166	0.0323991	0.0312065	0.0586365	0.0228583
YALE-NS-0770	Nanostring	2	0.0120704	0.0332292	0.026697	0.0399034	0.0322352	0.0384834	0.0536779	0.0979835	0.0674524	0.028401	0.125107	0.196251	0.0195967	0.0852031	0.0310991	0.0299631	0.0239989	0.0586481
YALE-NS-0814	Nanostring	2	0.0169298	0.0947308	0.186418	0.0500285	0.0797033	0.0445121	0.0323378	0.0884535	0.0494579	0.0836979	0.0536428	0.001712	0.00970135	0.0117938	0.057257	0.0911166	0.015408	0.0330987
YALE-NS-0843	Nanostring	2	0.0976362	0.045221	0.0378554	0.0361425	0.0503597	0.0721137	0.064063	0.113395	0.10877	0.00907845	0.0447071	0.00393971	0.0397396	0.00513875	0.0417951	0.0484755	0.0111339	0.170435
YALE-NS-0908	Nanostring	2	0.0167195	0.0601901	0.0751496	0.0663499	0.0825414	0.0512144	0.0547342	0.0725097	0.0390707	0.0211193	0.0153115	0.0343189	0.0140795	0.0124956	0.0586061	0.0770855	0.0341429	0.214361
YALE-NS-0965	Nanostring	2	0.0141356	0.0728525	0.0699529	0.079739	0.0695904	0.0500181	0.0322581	0.0779268	0.0170352	0.0355201	0.196448	0.00616165	0.0536426	0.0134107	0.0793766	0.079739	0.0195723	0.0326205
YALE-NS-1031	Nanostring	2	0.0202507	0.0388942	0.0395371	0.0475731	0.04018	0.0282867	0.0305368	0.106075	0.0440373	0.0395371	0.16747	0.0016072	0.0286082	0.0106075	0.0356798	0.0440373	0.198971	0.0781099
YALE-NS-1052	Nanostring	2	0.0181235	0.0614274	0.0575782	0.0744186	0.0660786	0.0482759	0.0601443	0.0457097	0.0553328	0.0178027	0.00657578	0.0200481	0.0306335	0.00481155	0.0542101	0.0596632	0.0173216	0.301844
YALE-NS-1093	Nanostring	2	0.0246653	0.0658915	0.0725863	0.0789288	0.0870331	0.0877378	0.0560254	0.0200846	0.030303	0.021494	0.0250176	0.0794574	0.0338266	0.102361	0.0856237	0.0736434	0.0463354	0.0089852
YALE-NS-1115	Nanostring	2	0.140836	0.104178	0.0578167	0.0485175	0.0537736	0.0702156	0.0256065	0.0216981	0.0571429	0.0249326	0.0638814	0.0660377	0.0230458	0.0890836	0.0649596	0.0584906	0.00929919	0.0204852
YALE-NS-1157	Nanostring	2	0.0617557	0.0542702	0.0442327	0.0522286	0.0508676	0.0690711	0.0523988	0.0190541	0.024328	0.0338551	0.0586934	0.0130997	0.068901	0.209935	0.0610752	0.0552909	0.0115686	0.0593739
YALE-NS-1166	Nanostring	2	0.101377	0.051445	0.0422152	0.0388864	0.0397942	0.0525042	0.018611	0.0935089	0.0390377	0.0363141	0.308367	0.000907853	0.0334392	0.00801937	0.0469057	0.0464518	0.00696021	0.035255
YALE-0035	Nanostring	3	0.00213462	0.0166501	0.0459656	0.0214885	0.0409848	0.0307386	0.024477	0.0627579	0.41369	0.051231	0.053081	0.0192116	0.0243347	0.0068308	0.0704426	0.0478156	0.011527	0.0566387
YALE-0253	Nanostring	3	0.000367512	0.046674	0.0907755	0.0404263	0.0896729	0.0367512	0.0400588	0.0268284	0.212054	0.0323411	0.0176406	0.0183756	0.0341786	0.00147005	0.162808	0.0948181	0.015068	0.0396913
YALE-NS-0646	Nanostring	3	0.000629195	0.0534815	0.0526426	0.0599832	0.0547399	0.045302	0.0778104	0.0339765	0.0715185	0.0750839	0.0274748	0.0813758	0.0144715	0.0302013	0.0476091	0.0553691	0.0442534	0.174077
YALE-NS-0700	Nanostring	3	0.00160973	0.0448936	0.0447147	0.0321946	0.0439993	0.0463245	0.0212842	0.0518691	0.295833	0.0241459	0.03291	0.0323735	0.0956895	0.0277231	0.0452513	0.0450724	0.0355929	0.078519
YALE-NS-1083	Nanostring	3	0	0.0666806	0.0915552	0.0654264	0.100962	0.0729515	0.0539298	0.0288462	0.0363712	0.0110786	0.00167224	0.193562	0.0190217	0	0.100543	0.0865385	0.0664716	0.00438963

### Sheet: CelltypeFrac_ByProgram
dominant_SMP	Endothelial	Fibroblast_Like_1	Fibroblast_Like_2	Fibroblast_Like_3	Monocytes_Granulocytes_1	Monocytes_Granulocytes_2	Mural_Like_1	Mural_Like_2	Paranchymal_Glial_Like	Proliferative	T_Cells
NMF_2_score	0.0453506	0.188535	0.107994	0.174943	0.00491186	0.000134571	0.309447	0.0495223	0.0578657	0.0534921	0.00780514
MP_9_score	0.049796	0.0637266	0.115216	0.0466405	0.0197799	0.00977449	0.505734	0.0354037	0.058493	0.0580312	0.0374048
NMF_4_score	0.0699431	0.198833	0.185352	0.148061	0.00258163	4.7808e-05	0.262801	0.039346	0.055027	0.034852	0.00315533
NMF_5_score	0.0787721	0.198896	0.160715	0.206571	0.014524	0.000824507	0.203082	0.065136	0.0273356	0.0357709	0.00837192
MP_1_score	0.0836517	0.232254	0.257189	0.191635	0.00522823	0	0.106978	0.0466519	0.0221194	0.0502715	0.00402172
MP_18_score	0.0809107	0.0800949	0.12348	0.108202	0.0252892	0.0103085	0.34248	0.0609611	0.0933699	0.0419015	0.0330021
MP_14_score	0.119397	0.157457	0.202795	0.200605	0.0245363	0.00302679	0.128735	0.0691654	0.0537094	0.0264039	0.014168
MP_8_score	0.0896151	0.103287	0.154883	0.0552486	0.0883041	0.0267815	0.272029	0.0589006	0.0692949	0.0232231	0.0584324
MP_7_score	0.0982493	0.0884069	0.2316	0.0577476	0.0399791	0.0399791	0.232297	0.0393694	0.0885811	0.0162007	0.0675899
MP_10_score	0.113646	0.0830957	0.166395	0.0685336	0.0642566	0.0306517	0.212118	0.0715886	0.0719959	0.0394094	0.0783096
NMF_6_score	0.170657	0.0440652	0.147988	0.0175751	0.0244524	0.0287825	0.272415	0.140601	0.0677534	0.00458482	0.0811258
MP_2_score	0.106272	0.090231	0.225938	0.0376163	0.0768367	0.0536574	0.18752	0.0395412	0.0712223	0.0177254	0.0934392
MP_16_score	0.102189	0.0793474	0.225865	0.0339833	0.0787107	0.0635097	0.193633	0.0405889	0.0697971	0.0164743	0.0959013
MP_3_score	0.108595	0.0760896	0.225988	0.0341344	0.0729124	0.0601222	0.196334	0.0397556	0.0750305	0.0167821	0.0942566
MP_6_score	0.101488	0.0857543	0.232962	0.0323234	0.0702547	0.0638679	0.182257	0.0355947	0.077654	0.015967	0.101877
MP_5_score	0.104999	0.0760584	0.228653	0.0274257	0.0693614	0.0613888	0.195647	0.0383481	0.0780515	0.0164235	0.103643
MP_15_score	0.102287	0.0735388	0.217837	0.0333545	0.0707592	0.0669473	0.191153	0.0408196	0.078939	0.0159625	0.108402
MP_4_score	0.112288	0.0819463	0.242574	0.0314566	0.071275	0.063152	0.16883	0.0361551	0.0748586	0.0125826	0.104882
NMF_8_score	0.0986754	0.0748511	0.216908	0.0253356	0.092986	0.0694284	0.177349	0.0358254	0.0712063	0.0147569	0.122678
MP_12_score	0.0895121	0.0583495	0.243821	0.0152052	0.0526005	0.0761337	0.199441	0.0199334	0.10058	0.00440576	0.140017
NMF_7_score	0.101585	0.0694027	0.2308	0.0214547	0.0682649	0.0746851	0.181796	0.0329134	0.0767168	0.00942706	0.132954
NMF_1_score	0.0995229	0.0663765	0.24232	0.0181636	0.0657906	0.0876371	0.177953	0.0286264	0.0754164	0.00711476	0.131079
MP_17_score	0.124114	0.0714083	0.218901	0.0189855	0.0898271	0.0967696	0.137291	0.0365543	0.0655993	0.0144517	0.126098
NMF_3_score	0.0248452	0.0316137	0.0208007	0.0132068	0.518531	0.0283946	0.156665	0.017499	0.0294676	0.115312	0.0436649
MP_11_score	0.0223943	0.0291295	0.0248358	0.0133019	0.522226	0.0228153	0.156424	0.015575	0.0293821	0.126873	0.0370433
MP_13_score	0.587462	0.0117603	0.03204	0.00685249	0.00564867	0.00731549	0.0615798	0.256227	0.01602	0.00120382	0.0138902

### Sheet: TumorFrac_ByProgram
dominant_SMP	Other	Tumor	Immune
NMF_2_score	0.314224	0.672924	0.0128516
MP_9_score	0.31694	0.616101	0.0669591
NMF_4_score	0.38452	0.609695	0.00578477
NMF_5_score	0.36773	0.60855	0.0237204
MP_1_score	0.459883	0.530867	0.00924995
MP_18_score	0.400623	0.530777	0.0685998
MP_14_score	0.471471	0.486798	0.0417311
MP_8_score	0.395917	0.430565	0.173518
MP_7_score	0.474001	0.378451	0.147548
MP_10_score	0.463035	0.363747	0.173218
NMF_6_score	0.531584	0.334055	0.134361
MP_2_score	0.460699	0.315367	0.223933
MP_16_score	0.454914	0.306964	0.238122
MP_3_score	0.466151	0.306558	0.227291
MP_6_score	0.463665	0.300335	0.236
MP_5_score	0.466475	0.299131	0.234394
MP_15_score	0.455845	0.298046	0.246109
MP_4_score	0.478458	0.282233	0.239309
NMF_8_score	0.437372	0.277536	0.285092
MP_12_score	0.458253	0.272996	0.268751
NMF_7_score	0.451443	0.272653	0.275904
NMF_1_score	0.453001	0.262493	0.284507
MP_17_score	0.45962	0.227685	0.312695
NMF_3_score	0.207924	0.201486	0.59059
MP_11_score	0.21906	0.198855	0.582085
MP_13_score	0.892953	0.0801926	0.0268543
